# Regulation of Auditory Sensory Neuron Diversity by Runx1

**DOI:** 10.1101/2022.08.02.502556

**Authors:** Brikha R Shrestha, Lorna Wu, Lisa V Goodrich

## Abstract

Functional heterogeneity among sensory neurons is a cardinal property of the vertebrate auditory system, yet it is not known how this heterogeneity is established to ensure proper encoding of sound. Here, we show that the transcription factor Runx1 controls the composition of molecularly and physiologically diverse sensory neurons (Ia, Ib, Ic) in the murine cochlea, which collectively encode a wide range of sound intensities. *Runx1* is enriched in Ib and Ic spiral ganglion neuron (SGN) precursors by late embryogenesis. Loss of *Runx1* from embryonic SGNs (*Runx1*^CKO^) shifted the balance of subtype identities without affecting neuron number, with more SGNs taking on Ia identities at the expense of Ib/Ic identities, as shown by single cell RNA-sequencing. This conversion was more complete for genes linked to neuronal function than for those related to connectivity. Accordingly, although synaptic position did not change, synapses in the Ib/Ic location took on Ia-like properties. Suprathreshold responses to sound were enhanced in the auditory nerve of *Runx1*^*CKO*^ mice, confirming an expansion of neurons behaving functionally like Ia SGNs. Fate-mapping experiments further showed that deletion of *Runx1* shortly after birth also redirected Ib and Ic SGNs towards Ia identity, indicating that SGN subtype identities remain plastic postnatally. Altogether, these findings show that diverse neuronal identities essential for normal auditory stimulus coding arise in a hierarchical fashion that remains malleable during postnatal development.
