## Supplemental Table 2 for "Regulation of Auditory Sensory Neuron Diversity by Runx1"

### Sheet: DE_Genes_Supervised_Clustering
All DE genes	Functionally relevant	Ion Channel-related	Chemical synapse-related	Cell Adhesion Molecules
Btbd9	Btbd9	Kcnip2	Btbd9	Mdga1
Mdga1	Calb2	Nos1	Calb2	Ntng1
B3gat1	Pak1	Ywhah	Pak1	Islr2
Calb2	Ntng1	Slc24a2	Ntng1	Car2
Pak1	Slc17a6	Nalcn	Slc17a6	Pcdh20
Ntng1	Kcnip2	Mef2c	Car2	Sema3f
Faim2	Car2	Panx1	Nos1	Pcdh7
Rnf123	Nos1	Ank2	Cd24a	Emb
Mafb	Cd24a	Kcnk1	Syngr1	Ptprd
Tmem229b	Syngr1	Fgf12	Lgi1	Cadm1
Gnao1	Ywhah	Kcnab2	Slc24a2	Ncam1
Nefm	Lgi1	Ryr3	Mef2c	Cntnap2
Islr2	Slc24a2	Cacna1b	Nr3c1	Elfn2
Cpne9	Nalcn	Rph3a	Lypd1	C1ql3
Vsnl1	Mef2c	Nedd4	Zmynd8	Cdh9
Nefl	Nr3c1	Cacnb4	Apba2	Mdga2
Gldn	Lypd1	Kcnmb2	Fgf12	Igsf10
Cpne6	Zmynd8	Jsrp1	Mapt	Igsf8
Rbfox3	Panx1	Kcnk3	Tmem108	Ptprs
Slc17a6	Ank2	Kcnip1	Cacna1b	Clstn2
Ctsb	Apba2	Grik4	Rph3a	Cntnap4
Kcnip2	Kcnk1	Cacna2d2	Stxbp5l	Cdh23
Car2	Fgf12	Rasgrf1	Jph4	Cadm2
Galnt14	Mapt	Stim2	Plcb4	Ptpre
Atp6v1g1	Kcnab2	Kcnab1	Nedd4	Lrrtm3
Sh3bgr	Tmem108	Cachd1	Ppp3ca	Slitrk3
Rab15	Ryr3	Kcnip4	Camk2b	Nrxn3
Clec2l	Cacna1b	Slc5a3	Cacnb4	Sema4d
Nos1	Rph3a	Kcnip3	Ptprd	Cntn2
Tmem132c	Stxbp5l	Clic4	Grm8	Sema4g
Rxrg	Jph4	Pde4b	Prkar1b	Ptpn5
Ostf1	Plcb4	Ano3	Fchsd1	Ppfia4
Pcdh20	Nedd4	Kcnk10	Grik4	Sdc4
Klhdc2	Ppp3ca	Gabrb3	Cacna2d2	Lrrc52
Cdk15	Camk2b	Pde4d	Ncam1	Negr1
Cd24a	Cacnb4	Kcnb1	Rasgrf1	Epha7
S100a10	Kcnmb2	Ryr2	Dcc	Pcdh19
Syngr1	Jsrp1	Hap1	Gls	Slitrk5
Zfp804a	Kcnk3	Nrxn3	Lrrk2	Flrt1
Nfic	Ptprd	Kcnj12	Syn2	Pcdh11x
Dok5	Grm8	Kcns3	Sez6	Opcml
Ywhah	Prkar1b	Scn2b	Tmem25	Sema3e
Cdk14	Kcnip1	Clic6	Syn3	Unc5d
Spp1	Fchsd1	Kcnt1	Rapsn	Cdh4
Maf	Grik4	Cacna1c	Ngfr	Efnb2
Cd302	Cacna2d2	Ano6	Rasd2	Unc5c
Tgfb2	Ncam1	Kcnj14	Ptprs	Ncam2
Elavl2	Rasgrf1	Ptpn3	Clstn2	Cdh22
Isoc1	Dcc	Lrrc52	Prrt2	Ntm
Lgi1	Gls	Pacsin3	Egr1	Lgr5
Hhatl	Lrrk2	Dysf	Cntnap4	Ntrk3
Creg2	Syn2	Ttyh2	Dlgap2	Pcdh9
Zfp532	Stim2	Dlg1	Prkar2b	Lrrn3
Cda	Sez6	Abcc8	Cx3cl1	Lrig2
Slc24a2	Kcnab1	Kcnq1	Atxn1	Igsf3
Ckmt2	Cachd1	Kcnh2	Mir124a-1hg	Tyro3
Uchl1	Kcnip4	Adrb1	Gabrb3	Cntn5
Gm4980	Tmem25	Slc17a7	Prkce
Nalcn	Syn3	Pirt	Sdcbp
Nefh	Slc5a3	Hcn2	Kcnb1
Plcd4	Rapsn	Cnr1	Hap1
Hspb8	Ngfr	Itpr1	Nrxn3
Nme1	Rasd2	Kcnj9	Cntn2
Gprc5b	Ptprs	Snta1	Ptpn5
Frat1	Clstn2	Cacng5	Cyp46a1
Mef2c	Prrt2	Ttyh3	L1cam
Lgals1	Egr1	Chrna4	Ppp3r1
Pls3	Cntnap4		Sncg
Nr3c1	Dlgap2		Stxbp5
Jak1	Prkar2b		Cacna1c
Nhsl2	Cx3cl1		Rapgef2
Pygl	Kcnip3		Plcb1
Trim54	Clic4		Myo6
Tenm3	Atxn1		Adora1
Lypd1	Pde4b		Agrn
Gm1821	Ano3		Slitrk5
2900079G21Rik	Mir124a-1hg		Dlg1
Fgf1	Kcnk10		Calb1
Podxl2	Gabrb3		Cplx2
Carhsp1	Prkce		Myo5b
Cib2	Pde4d		Htr2c
Cbfa2t3	Sdcbp		Adrb1
Mpc2	Kcnb1		Ptn
Zmynd8	Ryr2		Dgkz
Tspan9	Hap1		Syt7
Parva	Nrxn3		Adarb1
Ube2m	Cntn2		Slc17a7
Panx1	Ptpn5		Cnr1
Rgma	Cyp46a1		Plcl1
Tfrc	L1cam		Drd1
Nsf	Kcnj12		Dlgap1
Scx	Ppp3r1		Camk4
Zfhx3	Sncg		Gjd2
Reep5	Kcns3		Slc6a6
Afap1l1	Scn2b		Cacng5
Tsc22d1	Clic6		Htr7
Gprasp1	Stxbp5		Chrna4
Tmem47	Kcnt1
Cds1	Cacna1c
Ank2	Ano6
Apba2	Kcnj14
Miat	Ptpn3
Hpcal1	Rapgef2
Palmd	Plcb1
Elovl5	Lrrc52
Kcnk1	Myo6
Ly6e	Pacsin3
Paqr4	Dysf
Rgs12	Adora1
Tiam1	Agrn
Dclk1	Ttyh2
Fgf12	Slitrk5
Elmo1	Dlg1
Ppfibp2	Abcc8
Lmcd1	Kcnq1
Spock3	Calb1
Mapt	Kcnh2
Camk2g	Cplx2
Kcnab2	Myo5b
Tmem108	Htr2c
Ryr3	Adrb1
Lmbr1	Ptn
Synm	Dgkz
Ncald	Syt7
Cacna1b	Adarb1
Hmcn1	Slc17a7
Sema3f	Pirt
Tm6sf1	Hcn2
Pnmal2	Cnr1
Gnal	Plcl1
Enho	Drd1
Ephx4	Itpr1
Rph3a	Dlgap1
Fmn1	Kcnj9
Meg3	Camk4
Pou4f1	Snta1
Lypd6b	Gjd2
Stxbp5l	Slc6a6
Alpk2	Cacng5
Dnajc13	Htr7
Nrip3	Ttyh3
Pth1r	Chrna4
Stk24
Lancl3
Dnm3
Ina
Tenm2
Adam11
Olfml2b
Megf11
Arl3
F730043M19Rik
Jph4
Jun
Atf3
Adam23
Plcb4
Phb
Nedd4
Ppp3ca
Arpp21
Upp1
BC049352
Basp1
Prune2
Parvb
Adgrl2
Frmpd1
Cst6
Rpp25
Ccdc155
C530008M17Rik
Cdr2l
Cox8b
Ubb
Camk2b
Pcdh7
Ankdd1b
Serp2
Cacnb4
Bag3
Mbd2
Fam43b
Ldb3
Serpini1
Pdlim7
Trim67
Fscn2
Kcnmb2
Csrp1
9530091C08Rik
Pdgfa
Mturn
Glcci1
Cab39l
Ccdc109b
Jsrp1
Dstn
Emb
Aph1b
Ugt8a
Kcnk3
Pygb
Ndst3
Fmnl1
Fstl1
Ttc9b
Rbm3
Fgd4
Sh3glb2
Abhd3
Pcbp4
Cd81
Arhgef3
Ptprd
Uqcc3
Arhgap20
Phlda3
Efemp1
Ndufa1
Hrsp12
Fhod3
Parm1
Serpinb6a
Ttc13
Crim1
Me1
Bin1
Cadm1
BC048546
Ttn
Cbx6
Plekho1
Dbnl
Grm8
Prkar1b
Plin2
Erich1
Ppp1r14b
Pcsk2
N4bp3
Frat2
Gas6
Kcnip1
Fchsd1
Paxbp1
Grik4
Arhgdig
Cacna2d2
Ncam1
Atp11a
Fam53b
Cd164l2
Tspan7
Eid2
Homer2
Cbfb
Nde1
Elmod1
Rasgrf1
Sertm1
Emc10
Dcc
6430548M08Rik
Hecw1
Pbx3
Dcp2
Slc9a9
Wfs1
Tacc2
Flywch1
Plekhd1
Gls
Atl1
Pfkp
Zfp612
Adra2c
Tmem145
Plekhh1
Lrrk2
Syn2
Wdfy1
Lmo1
Stim2
Acsl5
Copg2
Ctnnbl1
1110007C09Rik
Cntnap2
Satb1
Limk1
Ypel2
Tmem179
Elfn2
Dera
Tnfrsf21
Tanc1
Lypd6
Myl1
C1ql3
Sez6
Brinp1
Edil3
Hydin
Cit
Pak3
Pcp4l1
Lifr
Ajap1
Ubald1
Crym
Sspo
Cdh9
Fam20c
Hcrtr2
Fbxo31
Bhlhe22
Igsf21
Reep1
AI854703
Ifi27
Gprasp2
Rgs10
Timm8a1
Clrn1
Dlgap4
Kcnab1
Cachd1
Espn
Snrnp70
Dcbld2
Kcnip4
Clmp
Tmem25
Polr1d
Syn3
Mdga2
Magi1
A330074K22Rik
Gdap1l1
Vwa7
Ush1c
Zfp423
2900008C10Rik
Zrsr1
Smap1
1190002N15Rik
Zadh2
Fzd9
Fundc2
Slc5a3
1110012L19Rik
Alcam
Acss2
Rapsn
Lrrc30
1700026D08Rik
Nfia
Rnf150
Esrra
Tspan4
Zfhx4
Tjp2
Cotl1
Dtna
Ngfr
Igsf10
Phactr1
Hs3st1
Anxa7
Ppip5k2
Mapk12
Rgl1
Rasd2
Rgs6
Plekhm3
Igsf8
D430019H16Rik
Tmem65
St3gal6
2510009E07Rik
Tmed9
Colq
Nrde2
Usp3
Ptprs
Bcl11a
Clstn2
Slc7a8
Lpin2
Dopey2
Dusp26
Prrt2
Gfra4
Egr1
Lcp2
Cntnap4
6330416G13Rik
Slc25a13
Fbxo40
Plxdc2
Por
Cyp1b1
Dlgap2
Pygm
Ghr
Tec
Timp2
Rapgef6
Esr2
Tifa
Zyx
Hlf
Cyb561d2
Prkar2b
Cx3cl1
Lrrfip1
Tmem180
Impact
Rasgrp2
Robo2
Fam78b
Ppap2a
Eea1
Ppp1r14c
Ache
Slit2
Rab33a
Cited2
Sfxn3
Hivep2
Kcnip3
Arhgef4
Tmem117
Khdrbs2
Cdh23
Cadm2
Sptb
Pld5
Zfp462
Clic4
Heatr5a
Plce1
Golga7b
Rps2
5730409E04Rik
Kazald1
Cebpb
Efhd2
Rbms1
Mrps6
Adap1
Pde3b
Atxn1
Pde4b
Ldha
Arl4a
Disp2
Ptpre
Sema3a
Mapk4
Nrtn
Vldlr
Ccdc162
Larp1b
Snx10
Ndst4
Tshz1
Nppc
Padi2
Grtp1
Cpne4
P4ha3
Ano3
Bcam
Ccng1
1700025G04Rik
Pls1
Rhobtb1
Cldn23
Mir124a-1hg
Syndig1
Smarcd3
Kcnk10
Gabrb3
Lrrtm3
Slitrk3
Prkce
Mcf2l
9530077C05Rik
Pcolce2
Btg1
Pde4d
Lrrc7
Cdc14a
Asap2
Depdc5
Gcnt4
Rhou
Sdcbp
Kcnb1
Rasgef1b
Pcbd1
Fam196b
L3hypdh
Xkr6
Nmrk1
Med12l
Limk2
Mgat4c
Dnmt3a
2810025M15Rik
Amotl1
Rab4a
Ryr2
Nol3
Zeb2
Esyt1
Cdr2
Hap1
Obscn
Asb11
Cdkn1b
Rgag4
Thsd7b
Pef1
Inpp5j
Pnck
Tgfb3
Kbtbd11
Camk1d
Nrxn3
Akirin2
Nuak1
Slc10a7
Prkab2
Sema4d
Megf8
Cic
Nudt4
Abtb1
Susd2
Ahi1
Tsen54
Robo1
Nfatc2
Cys1
Cwc22
Mtx3
Anks1b
Cntn2
Myl12a
Sema4g
Rap2a
Ptpn5
Stard10
D130009I18Rik
Gm13889
Actl6b
Pmepa1
Cyp46a1
Gpx8
Spock1
St8sia5
L1cam
Myo1e
Rnf219
Kcnj12
Ptp4a3
Plvap
Ppfia4
Car12
Rassf8
Nrp1
Lppr4
Ccdc184
Larp6
Ppp3r1
Psmc3ip
Sncg
Ggact
Kcns3
Scn2b
As3mt
Galntl6
Hrasls
Itga3
Scg5
Tnks1bp1
Mpst
Efcab14
Arnt2
Magi2
Dock11
Atf5
Rcbtb1
Ubash3b
Snx16
Tle4
Sdc4
Amot
Myh7b
Ppm1j
Frmd5
Ercc6
Mfhas1
Pnrc1
Usp13
Amer1
Clic6
Ociad2
Tmem218
Pianp
Lmna
Npepl1
Mpped2
Faah
Clec18a
Stxbp5
Gtf2ird1
Sphkap
Dusp1
Sipa1l2
Ung
Itga9
Kcnt1
Luzp2
Cacna1c
Nipal2
Arhgap31
A330076H08Rik
Ano6
6330403K07Rik
Rbm20
Tagap1
Memo1
Tspan2
Raph1
Ehbp1l1
Parp8
Nsg2
Pag1
Rbms3
Camkk2
Kcnj14
Pigz
Ptpn3
Adgrb2
Zak
Pcsk5
Fads3
Ezh1
Rhbdl1
Skil
Qrsl1
Rapgef2
A230057D06Rik
Nrsn2
Rad51ap2
Tnk2
Plcb1
Ackr1
Tmem196
Fgd1
Runx1t1
Hdac7
Tbc1d30
Napepld
Tmem229a
Arhgap26
Gpr155
Tmod4
Alas1
Lrrc52
Jup
Plekha5
B3galt2
Sept11
Myo6
Neurod1
Galnt13
Pacsin3
Gmnn
Dtd1
Krt28
Armcx4
Negr1
Fam124a
Zfp536
Fanca
Abcd2
March11
Csmd1
Wscd1
Dysf
Sapcd1
Ankrd13b
Ap3m2
Adgra1
Adora1
Thrsp
Wwox
Cuedc1
Slc7a1
Lrp1b
Jade1
Rpusd1
A930009A15Rik
Sgms2
Inpp5k
Gm13446
Rgs20
Fam3c
Plagl1
Ablim3
4831407H17Rik
Vps8
Adck3
Hunk
Itga4
Agrn
C230091D08Rik
N4bp2l1
Net1
Arhgef40
Rorc
Dchs1
Tmem2
Fam171a2
Mknk1
Phip
Plod2
Tspyl2
Ceacam10
Rhov
Sh3pxd2a
Mapk11
Cdkn1c
Ttyh2
Sbsn
Kctd15
Epha7
Samd14
Thrb
A430105I19Rik
Rai2
Tnip1
Pcdh19
2310001H17Rik
Lingo3
Pnpla3
Anxa11
Spats2l
Slc2a1
Kif26b
E130308A19Rik
Gatad2b
Clybl
Prr5l
Fam65b
Sertad2
Gadd45g
Flot2
Cdc42se2
Tbc1d8
Btg2
Akt2
Osbp2
Mthfd2
Slitrk5
Flrt1
Pacs1
Erich3
Kdm6b
Triobp
Pmel
Dlg1
Dixdc1
Pcdh11x
Rragd
4930402H24Rik
Slc7a5
Opcml
Pde1b
1700028J19Rik
Abcc8
Fth1
Htra1
Ebf1
1110032F04Rik
Casz1
Vat1l
Pdzd2
Anxa5
Apbb1
1110017D15Rik
Kcnq1
Calb1
Thsd7a
Gdpd1
Kcnh2
Sema3e
Unc5d
A830010M20Rik
Fabp3
Gas2
Cdh4
Cplx2
Myo5b
Crtac1
Tmod1
Htr2c
BC030500
Mgat5b
Msl3
Epb4.1l4a
Chst9
Tmem132e
Hopx
Efnb2
Ppp1r27
Plxna2
Rit2
Dusp27
Fign
Brinp3
Ppm1h
2310040G24Rik
Unc5c
Nfib
Rap1gap2
Adrb1
Slc8a1
2900055J20Rik
Cd55
Rgs2
Phlda1
Zfp365
Nek6
Chrdl1
Adssl1
Slc2a13
1700019D03Rik
Nr0b2
Ptn
Man2a1
Ncam2
Dgkz
Prmt8
Vav3
Syt7
Calm2
Ndrg4
Adarb1
Rgs7bp
Trnp1
Kctd8
Ddah1
Ndfip2
Slc17a7
Smyd2
6030419C18Rik
Cdh22
Tagln3
Gpr39
Diras2
Ptchd4
Cpe
Ypel3
Ntm
Osbpl1a
Tesc
Dynlt3
Pirt
Anp32b
Gng3
Hcn2
Cnr1
Six1
Tshz2
Sgcz
Glis1
Grxcr2
Pqlc1
Wbscr17
Mgst3
Golim4
Lhfpl3
Srgap1
Lgr5
Iqsec1
Neb
Pdrg1
Ntrk3
Eef1a1
Sept3
Elovl4
Etl4
Zcchc17
A530058N18Rik
Twf1
Skp1a
Dpysl3
Pbx1
Tmprss7
Hsph1
Plcl1
Gab1
H3f3b
Degs1
Lingo1
Sytl2
Dars
Mtss1
Lemd1
Sema3d
Ap1s2
B3galt5
Pcdh9
Eya1
Rpn2
Prdx1
Gpcpd1
Fgf21
Hist3h2ba
Zfp521
Fam189a2
Drd1
Mast2
Isl2
Itpr1
Pptc7
Ppp1r13b
D10Jhu81e
Uchl5
6430571L13Rik
Crybb1
Dlgap1
Stmn4
Fam184b
Sort1
Lrrn3
Mtmr11
Adgrb3
Sgsm1
Fam131c
Sbk1
Tmem183a
Rassf6
Cnksr2
Mapk9
Pdp1
Kcnj9
1700023F06Rik
Efr3b
Prkaa2
Camk4
Cpt2
Rgs3
Maneal
Tomt
Cckar
Adamts5
Usp2
Rnf165
Smim3
Lrig2
Gap43
Chml
Fut8
Snta1
Naip2
Slco3a1
Sema6a
Ppl
Cyth3
Tro
Sorbs2
Nphp3
1500012F01Rik
Gjd2
Spata13
Dusp22
Sox4
Lrrc14b
Ptchd2
Irs2
Fam60a
Gm20594
Rnd3
Gm833
Snx21
Mlf1
Gm10684
Cul7
A730017C20Rik
Nrsn1
Igsf3
Slc6a6
Cacng5
Eya4
Akap2
Crot
Pla2g12a
Larp7
Tyro3
Coro1c
Htr7
Antxr1
Mb21d2
Psph
Ccdc126
Map3k5
Pctp
Nrp2
Gm19345
Ttyh3
Hmgn2
Efcab2
Cntn5
Ppp1r12b
2010001A14Rik
Eps15
C130080G10Rik
Osbpl8
Phgdh
Tcf4
Npnt
Igfbp2
Plekha7
Rps6ka2
Chrna4
Ralgds
Tdrd5
Entpd3
Rxra
Chac2
Ncoa3
Prr5
Lipa
Wdr35
5330417C22Rik
Egln3
Phldb1
Adrbk2
P3h4
Zfp750
Parp3
Tram1
Pcsk2os1
Pogk
Blvrb
Samd5
Parp9
