## Supplemental Table 3 for "Regulation of Auditory Sensory Neuron Diversity by Runx1"

### Sheet: Supervised clustering
				Proportion of SGNs
Test set: cells in UMAP plot (Fig. 2D)	Genotype	All DE genes	Functionally relevant	Ion channel-related	Chemical synapse-related	CAMs	Predicted identity	Relation to Fig 3D
All cells	CON	25.09	24.97	24.97	24.97	25.85	Ia	Row 1
All cells	CON	41.66	41.66	40.15	41.78	41.53	Ib	Row 1
All cells	CON	32.62	33.12	34.25	33	31.99	Ic	Row 1
All cells	CON	0.63	0.25	0.63	0.25	0.63	mixed	Row 1
All cells	CKO	54.67	63.87	64.7	69.64	40.38	Ia	Row 1
All cells	CKO	13.46	16.07	23.08	13.74	38.05	Ib	Row 1
All cells	CKO	10.03	10.44	12.09	10.99	21.02	Ic	Row 1
All cells	CKO	21.84	9.62	0.14	5.63	0.55	mixed	Row 1
Cluster C	CON	0	0	1.5	0	0	Ia	Row 2
Cluster C	CON	2.63	1.88	7.52	1.88	15.79	Ib	Row 2
Cluster C	CON	96.24	97.74	89.47	97.74	83.08	Ic	Row 2
Cluster C	CON	1.13	0.38	1.5	0.38	1.13	mixed	Row 2
Cluster C	CKO	0	0	1.43	0	1.43	Ia	Row 2
Cluster C	CKO	0	1.43	12.86	0	20	Ib	Row 2
Cluster C	CKO	97.14	95.71	84.29	95.71	77.14	Ic	Row 2
Cluster C	CKO	2.86	2.86	1.43	4.29	1.43	mixed	Row 2
Cluster B	CON	0.6	1.21	9.06	0.91	2.72	Ia	Row 3
Cluster B	CON	97.58	97.28	80.36	97.89	86.71	Ib	Row 3
Cluster B	CON	1.21	1.21	10.27	0.91	9.97	Ic	Row 3
Cluster B	CON	0.6	0.3	0.3	0.3	0.6	mixed	Row 3
Cluster B	CKO	0	0	9.09	0	3.03	Ia	Row 3
Cluster B	CKO	98.99	97.98	85.86	96.97	84.85	Ib	Row 3
Cluster B	CKO	1.01	2.02	5.05	3.03	11.11	Ic	Row 3
Cluster B	CKO	0	0	0	0	1.01	mixed	Row 3
Cluster A	CON	99	97.5	82.5	98	98.5	Ia	Row 4
Cluster A	CON	1	2.5	17	2	1	Ib	Row 4
Cluster A	CON	0	0	0.5	0	0.5	Ic	Row 4
Cluster A	CON	0	0	0	0	0	mixed	Row 4
Cluster A	CKO	71.2	83.18	82.47	90.7	51.88	Ia	Row 4
Cluster A	CKO	0	3.4	13.24	0.72	32.02	Ib	Row 4
Cluster A	CKO	0.72	1.25	4.29	1.79	15.74	Ic	Row 4
Cluster A	CKO	28.09	12.16	0	6.8	0.36	mixed	Row 4
Synthetic (mixed identity)	CON	0	0	0	0	0	Ia	Row 5
Synthetic (mixed identity)	CON	0	0	0	0	0	Ib	Row 5
Synthetic (mixed identity)	CON	0	0	0	0	0	Ic	Row 5
Synthetic (mixed identity)	CON	100	100	100	100	100	mixed	Row 5
Synthetic (mixed identity)	CKO	0	0	0	0	0	Ia	Row 5
Synthetic (mixed identity)	CKO	0	0	0	0	0	Ib	Row 5
Synthetic (mixed identity)	CKO	0	0	0	0	0	Ic	Row 5
Synthetic (mixed identity)	CKO	100	100	100	100	100	mixed	Row 5
