## Supplemental Table 4 for "Regulation of Auditory Sensory Neuron Diversity by Runx1"

### Sheet: results
frequency (kHz)	dbSPL	Metric	Statistical test	n (animals) for Control	n (animals) for Runx1CKO	p.value	Notes
5.6	80	Peak 1 amplitude	KS test	6	6	0.0310076	*
5.6	75	Peak 1 amplitude	t-test	6	6	0.0479563	*
5.6	70	Peak 1 amplitude	t-test	6	6	0.0615226	NS
5.6	65	Peak 1 amplitude	t-test	6	6	0.103527	NS
5.6	60	Peak 1 amplitude	t-test	6	6	0.122131	NS
5.6	55	Peak 1 amplitude	t-test	5	6	0.326677	NS
5.6	50	Peak 1 amplitude	t-test	3	4	0.167001	NS
5.6	45	Peak 1 amplitude	t-test	3	3	0.372395	NS
5.6	40	Peak 1 amplitude	-	0	1	-	-
5.6	35	Peak 1 amplitude	-	0	0	-	-
5.6	30	Peak 1 amplitude	-	0	0	-	-
8	80	Peak 1 amplitude	t-test	6	6	0.0385364	*
8	75	Peak 1 amplitude	t-test	6	6	0.0181587	*
8	70	Peak 1 amplitude	t-test	6	6	0.0156969	*
8	65	Peak 1 amplitude	t-test	6	6	0.0165897	*
8	60	Peak 1 amplitude	t-test	6	6	0.0220335	*
8	55	Peak 1 amplitude	t-test	6	6	0.0710416	NS
8	50	Peak 1 amplitude	t-test	6	6	0.0733489	NS
8	45	Peak 1 amplitude	t-test	6	4	0.0765867	NS
8	40	Peak 1 amplitude	t-test	4	4	0.177609	NS
8	35	Peak 1 amplitude	KS test	3	3	0.517551	NS
8	30	Peak 1 amplitude	-	0	1	-	-
11.3	80	Peak 1 amplitude	t-test	6	6	0.0166795	*
11.3	75	Peak 1 amplitude	KS test	6	6	0.142857	NS
11.3	70	Peak 1 amplitude	t-test	6	6	0.0111179	*
11.3	65	Peak 1 amplitude	t-test	6	6	0.0253685	*
11.3	60	Peak 1 amplitude	KS test	6	6	0.13892	NS
11.3	55	Peak 1 amplitude	t-test	6	6	0.0586555	NS
11.3	50	Peak 1 amplitude	t-test	6	6	0.0500666	NS
11.3	45	Peak 1 amplitude	t-test	6	6	0.0860873	NS
11.3	40	Peak 1 amplitude	t-test	4	4	0.190824	NS
11.3	35	Peak 1 amplitude	t-test	4	4	0.243729	NS
11.3	30	Peak 1 amplitude	-	1	2	-	-
16	80	Peak 1 amplitude	KS test	6	6	0.025974	*
16	75	Peak 1 amplitude	t-test	6	6	0.00167745	**
16	70	Peak 1 amplitude	t-test	6	6	0.00207596	**
16	65	Peak 1 amplitude	t-test	6	6	0.00276151	**
16	60	Peak 1 amplitude	t-test	6	6	0.00130527	**
16	55	Peak 1 amplitude	t-test	6	6	0.00108431	**
16	50	Peak 1 amplitude	t-test	6	6	0.00247856	**
16	45	Peak 1 amplitude	KS test	6	6	0.0310076	*
16	40	Peak 1 amplitude	t-test	6	5	0.0109216	*
16	35	Peak 1 amplitude	-	2	4	-	-
16	30	Peak 1 amplitude	-	1	1	-	-
22.6	80	Peak 1 amplitude	KS test	6	6	0.0049575	**
22.6	75	Peak 1 amplitude	KS test	6	6	0.0021645	**
22.6	70	Peak 1 amplitude	KS test	6	6	0.0021645	**
22.6	65	Peak 1 amplitude	KS test	6	6	0.0021645	**
22.6	60	Peak 1 amplitude	t-test	6	6	0.000336791	***
22.6	55	Peak 1 amplitude	KS test	6	6	0.0310076	*
22.6	50	Peak 1 amplitude	KS test	6	5	0.0609446	NS
22.6	45	Peak 1 amplitude	t-test	4	4	0.0141453	*
22.6	40	Peak 1 amplitude	-	1	4	-	-
22.6	35	Peak 1 amplitude	-	0	0	-	-
22.6	30	Peak 1 amplitude	-	0	0	-	-
32	80	Peak 1 amplitude	KS test	6	4	0.047619	*
32	75	Peak 1 amplitude	t-test	6	4	0.0505371	NS
32	70	Peak 1 amplitude	t-test	6	4	0.0836418	NS
32	65	Peak 1 amplitude	KS test	6	4	0.387651	NS
32	60	Peak 1 amplitude	KS test	6	3	0.124323	NS
32	55	Peak 1 amplitude	-	6	2	-	-
32	50	Peak 1 amplitude	-	5	2	-	-
32	45	Peak 1 amplitude	-	3	2	-	-
32	40	Peak 1 amplitude	-	1	1	-	-
32	35	Peak 1 amplitude	-	1	1	-	-
32	30	Peak 1 amplitude	-	0	0	-	-
11.3	-	DPOAE threshold	t-test	5	6	0.592503	NS
16	-	DPOAE threshold	t-test	6	6	0.930736	NS
22.6	-	DPOAE threshold	KS test	6	4	0.180952	NS
8	-	DPOAE threshold	-	2	4	-	-
32	-	DPOAE threshold	-	1	0	-	-
5.6	-	DPOAE threshold	-	2	6	-	-
5.6	-	ABR threshold	t-test	6	6	0.999997	NS
8	-	ABR threshold	KS test	6	6	0.892778	NS
11.3	-	ABR threshold	t-test	6	6	0.999997	NS
16	-	ABR threshold	KS test	6	6	0.892778	NS
22.6	-	ABR threshold	KS test	6	6	0.441307	NS
32	-	ABR threshold	t-test	6	4	0.58597	NS
